# Metagenomic alterations in gut microbiota precede and predict onset of colitis in the IL10 gene-deficient murine model

**DOI:** 10.1101/2020.05.04.078022

**Authors:** Jun Miyoshi, Sonny T. M. Lee, Megan Kennedy, Mora Puertolas, Mary Frith, Jason C. Koval, Sawako Miyoshi, Dionysios A. Antonopoulos, Vanessa Leone, Eugene B. Chang

## Abstract

**Background & Aims:** Inflammatory bowel diseases (IBD) are chronic inflammatory disorders where predictive biomarkers for the disease development and clinical course are sorely needed for development of prevention and early intervention strategies that can be implemented to improve clinical outcomes. Since gut microbiome alterations can reflect and/or contribute to impending host health changes, we examined whether gut microbiota metagenomic profiles would provide more robust measures for predicting disease outcomes in colitis-prone hosts.

**Methods:** Using the IL-10 gene-deficient (IL-10 KO) murine model where early life dysbiosis from antibiotic (cefoperozone, CPZ) treated dams vertically-transferred to pups increases risk for colitis later in life, we investigated temporal metagenomic profiles in the gut microbiota of post-weaning offspring and determined their relationship to eventual clinical outcomes.

**Results:** Compared to controls, offspring acquiring maternal CPZ-induced dysbiosis exhibited a restructuring of intestinal microbial membership both in bacteriome and mycobiome that were associated with alterations in specific functional subsystems. Furthermore, among IL-10 KO offspring from CPZ-treated dams, several functional subsystems, particularly nitrogen metabolism, diverged between mice that developed spontaneous colitis (CPZ-colitis) versus those that did not (CPZ-no-colitis) at a time point prior to eventual clinical outcome.

**Conclusions:** Our findings provide support that functional metagenomic profiling of gut microbes has potential and promise meriting further study for development of tools to assess risk and manage human IBD.

**Synopsis:** Currently, predictive markers for the development and course of inflammatory bowel diseases (IBD) are not available. This study supports the notion that gut microbiome metagenomic profiles could be developed into a useful tool to assess risk and manage human IBD.
