## Supplementary Table S3 for "Metagenomic alterations in gut microbiota precede and predict onset of colitis in the IL10 gene-deficient murine model"

### Sheet: Sheet1
Samples	bp count	seq. count
AME_M41_2904MCPZw3_S41_R2_001	1385650985	9303673
AME_M7_1176FNTw3_S7_R2_001	554694582	3686164
AME_D15_2903MCPZw11_R2_001	7791700128	51839205
AME_M14_1178MNTw7_S14_R2_001	543151992	3614636
AME_M16_1179MNTw3_S16_R1_001	826222418	5517315
AME_M30_1976MCPZw3_S30_R2_001	1394820514	9371341
AME_D14_2902MCPZw11_R1_001	9741352005	64849256
AME_M14_1178MNTw7_S14_R1_001	543123781	3614636
AME_M18_1179MNTw11_S18_R2_001	664048857	4416581
AME_M15_1178MNTw11_S15_R2_001	649233770	4318453
AME_M23_1999FCPZw3_S23_R1_001	883657324	6100496
AME_M32_1977MCPZw3_S32_R1_001	1022942390	6857239
AME_M22_1997FCPZw7_S22_R1_001	593447886	4094878
AME_M50_192CPZw3_S50_R2_001	1422750759	9798785
AME_M11_1177MNTw7_S11_R2_001	595715473	3962222
AME_M37_2902MCPZw3_S37_R1_001	733803897	4901141
AME_M34_1977MCPZw11_S34_R2_001	572919981	3807073
AME_M4_1175FNTw3_S4_R2_001	693685460	4610101
AME_D12_1976MCPZw11_R2_001	7895661857	52530088
AME_M35_1978MCPZw3_S35_R2_001	1057937341	7089290
AME_M17_1179MNTw7_S17_R2_001	582524024	3873409
AME_M24_1999FCPZw7_S24_R1_001	610805736	4064640
AME_M17_1179MNTw7_S17_R1_001	582500542	3873409
AME_D2_146NTw3_R2_001	5041402326	33549763
AME_M35_1978MCPZw3_S35_R1_001	1057916611	7089290
AME_M15_1178MNTw11_S15_R1_001	649196531	4318453
AME_M3_1172FNTw11_S3_R1_001	489005667	3253111
AME_M12_1177MNTw11_S12_R1_001	701933456	4668192
AME_M23_1999FCPZw3_S23_R2_001	883836427	6100496
AME_M5_1175FNTw7_S5_R1_001	621748356	4135738
AME_M51_192CPZx4_S51_R1_001	499412821	3320903
AME_M16_1179MNTw3_S16_R2_001	826282336	5517315
AME_M40_2903MCPZw7_S40_R2_001	617502554	4106489
AME_D7_169CPZw3_S7_R1_001	16540870198	111896244
AME_M44_139CPZx4_S44_R1_001	621797209	4136062
AME_M34_1977MCPZw11_S34_R1_001	572917576	3807073
AME_M31_1976MCPZw7_S31_R2_001	492081537	3275501
AME_M13_1178MNTw3_S13_R1_001	803499690	5374328
AME_M41_2904MCPZw3_S41_R1_001	1385666471	9303673
AME_M27_2000FCPZw7_S27_R1_001	740861425	4933906
AME_M28_2901FCPZw3_S28_R2_001	875421600	5885367
AME_D5_192NTw3_R2_001	4889430565	32520801
AME_M42_2904MCPZw7_S42_R2_001	782393421	5204193
AME_M43_2904MCPZw11_S43_R1_001	485944071	3229777
AME_M36_1978MCPZw7_S36_R1_001	616804518	4102400
AME_M47_169CPZx4_S47_R1_001	695417461	4625319
AME_M13_1178MNTw3_S13_R2_001	803572639	5374328
AME_M33_1977MCPZw7_S33_R2_001	659006661	4382455
AME_M45_146CPZw3_S45_R1_001	1514195415	11391962
AME_M21_1997FCPZw3_S21_R1_001	692132039	4667657
AME_M50_192CPZw3_S50_R1_001	1422238035	9798785
AME_M4_1175FNTw3_S4_R1_001	693652652	4610101
AME_M21_1997FCPZw3_S21_R2_001	692159651	4667657
AME_M27_2000FCPZw7_S27_R2_001	740963486	4933906
AME_M10_1177MNTw3_S10_R1_001	665200414	4423078
AME_M2_1172FNTw7_S2_R1_001	623258953	4149407
AME_M49_191CPZx4_S49_R1_001	590162125	3926562
AME_D1_139NTw3_R2_001	3577707771	23812921
AME_M25_1999FCPZw11_S25_R2_001	572804315	3808563
AME_M1_1172FNTw3_S1_R2_001	514499217	3418463
AME_M29_2901FCPZw7_S29_R1_001	488376117	3251210
AME_D2_146NTw3_R1_001	5041090979	33549763
AME_D6_139CPZw3_S6_R1_001	17204901799	116876859
AME_M24_1999FCPZw7_S24_R2_001	610876522	4064640
AME_D11_2901FCPZw11_R1_001	5706861224	37992583
AME_M51_192CPZx4_S51_R2_001	499426914	3320903
AME_M10_1177MNTw3_S10_R2_001	665221333	4423078
AME_D8_1996FCPZw11_R1_001	5799014479	38597454
AME_M45_146CPZw3_S45_R2_001	1516940223	11391962
AME_M48_191CPZw3_S48_R1_001	1196635858	8316358
AME_M31_1976MCPZw7_S31_R1_001	492047810	3275501
AME_M11_1177MNTw7_S11_R1_001	595684472	3962222
AME_M39_2903MCPZw3_S39_R1_001	1211794612	8153366
AME_M47_169CPZx4_S47_R2_001	695458568	4625319
AME_M44_139CPZx4_S44_R2_001	621822598	4136062
AME_M49_191CPZx4_S49_R2_001	590226257	3926562
AME_M38_2902MCPZw7_S38_R2_001	627021995	4171454
AME_D10_2000FCPZw11_R2_001	7638990730	50869051
AME_M39_2903MCPZw3_S39_R2_001	1211862906	8153366
AME_M37_2902MCPZw3_S37_R2_001	733750849	4901141
AME_D3_169NTw3_R1_001	8741875146	58212494
AME_M1_1172FNTw3_S1_R1_001	514489455	3418463
AME_M8_1176FNTw7_S8_R2_001	570770263	3798337
AME_M43_2904MCPZw11_S43_R2_001	485957043	3229777
AME_M8_1176FNTw7_S8_R1_001	570736708	3798337
AME_M6_1175FNTw11_S6_R1_001	641821707	4268364
AME_M33_1977MCPZw7_S33_R1_001	658950014	4382455
AME_M36_1978MCPZw7_S36_R2_001	616817294	4102400
AME_M38_2902MCPZw7_S38_R1_001	626985517	4171454
AME_M20_1996FCPZw7_S20_R1_001	450357743	3001787
AME_M29_2901FCPZw7_S29_R2_001	488406332	3251210
AME_M26_2000FCPZw3_S26_R2_001	821556525	5501577
AME_M25_1999FCPZw11_S25_R1_001	572778543	3808563
AME_D13_1978MCPZw11_R2_001	9399507810	62664880
AME_D10_2000FCPZw11_R1_001	7638620677	50869051
AME_M9_1176FNTw11_S9_R1_001	588836493	3915929
AME_M9_1176FNTw11_S9_R2_001	588873326	3915929
AME_M19_1996FCPZw3_S19_R1_001	877508772	6011311
AME_D9_1997FCPZw11_R2_001	7301464364	48614492
AME_D3_169NTw3_R2_001	8742645026	58212494
AME_M5_1175FNTw7_S5_R2_001	621778168	4135738
AME_D13_1978MCPZw11_R1_001	9395936138	62664880
AME_M6_1175FNTw11_S6_R2_001	641854255	4268364
AME_D1_139NTw3_R1_001	3577192553	23812921
AME_D4_191NTw3_R2_001	6904404489	45945874
AME_M26_2000FCPZw3_S26_R1_001	821706200	5501577
AME_M46_146CPZx4_S46_R1_001	593345822	3944637
AME_D5_192NTw3_R1_001	4889191866	32520801
AME_D12_1976MCPZw11_R1_001	7894961235	52530088
AME_M2_1172FNTw7_S2_R2_001	623307940	4149407
AME_M7_1176FNTw3_S7_R1_001	554667606	3686164
AME_D14_2902MCPZw11_R2_001	9741842146	64849256
AME_M3_1172FNTw11_S3_R2_001	489031394	3253111
AME_M42_2904MCPZw7_S42_R1_001	782325183	5204193
AME_M28_2901FCPZw3_S28_R1_001	875455104	5885367
AME_D8_1996FCPZw11_R2_001	5799593093	38597454
AME_M48_191CPZw3_S48_R2_001	1197109847	8316358
AME_M32_1977MCPZw3_S32_R2_001	1022980245	6857239
AME_D9_1997FCPZw11_R1_001	7300988333	48614492
AME_D6_139CPZw3_S6_R2_001	17179226412	116876859
AME_M20_1996FCPZw7_S20_R2_001	450408898	3001787
AME_M22_1997FCPZw7_S22_R2_001	593850137	4094878
AME_D15_2903MCPZw11_R1_001	7789814193	51839205
AME_M40_2903MCPZw7_S40_R1_001	617468656	4106489
AME_M12_1177MNTw11_S12_R2_001	701959262	4668192
AME_D11_2901FCPZw11_R2_001	5707194887	37992583
AME_M30_1976MCPZw3_S30_R1_001	1394754158	9371341
AME_M46_146CPZx4_S46_R2_001	593390109	3944637
AME_D4_191NTw3_R1_001	6903853802	45945874
AME_M19_1996FCPZw3_S19_R2_001	877786024	6011311
AME_M18_1179MNTw11_S18_R1_001	664010393	4416581
AME_D7_169CPZw3_S7_R2_001	16513669955	111896244
